# The genetic architecture of an allosteric hormone receptor

**DOI:** 10.1101/2025.05.30.656975

**Authors:** Maximilian R. Stammnitz, Ben Lehner

## Abstract

Many proteins function as switches, detecting chemicals and transducing their concentrations into cellular responses. Receptor switches are key to the integration of environmental signals, yet it is not well understood how their signal processing is genetically encoded. Here, to address these questions, we present a complete map of how mutations quantitatively alter the input-output function of a receptor. Using a massively parallel approach, GluePCA, we quantify more than 40,000 binding measurements and 3,500 dose-response curves for variants of the allosteric phytohormone receptor PYL1. Strikingly, >91% of missense variants tune the dose-response of the receptor. Many variants drive changes in sensitivity, basal activity, maximum response and induction steepness in a correlated manner, suggesting a shared underlying biophysical mechanism, which we identify as stability changes. Beyond this, signalling parameters can be independently tuned by mutations, with surprisingly large effects in interface-distal positions and a modular genetic architecture across the receptor’s structure. A small subset of missense variants confers qualitative phenotypic innovation, producing hypersensitive and inverted response patterns. Our data demonstrate the feasibility of dose-response profile quantification at massive scale and reveal the remarkable evolutionary malleability of an allosteric switch.
