## Supplementary table 1 for "The genetic architecture of an allosteric hormone receptor"

### Sheet: Table S1A
Supplementary Table S1A
Oligonucleotides for gene cloning
Name	Sequence	Target gene	Target plasmid
oMS093_fw	ggaggcgctagcGTGCCTTTGTATGGTTTTACTTCG	ABI[126-423], forward with NheI overhang	pMS-GluePCA1
oMS093_rv	actaataagcttCTTCAAATCAACCACCACCACAC	ABI[126-423], reverse with HindIII overhang	pMS-GluePCA1
oMS094_fw	ggaggcggatccACTCAAGACGAATTCACCCAACTC	PYL1[33-209], forward with BamHI overhang	pMS-GluePCA1
oMS094_rv	actaatactagtGTTCATAGCTTCAGTGATCGAAGC	PYL1[33-209], reverse with SpeI overhang	pMS-GluePCA1
oMS116_fw	tctagaatggctagcAAGAGAGATC	GAI[2-92], forward with NheI overhang	pMS-GluePCA2
oMS116_rv	ctccaagcttATTAAGGTCGGTG	GAI[2-92], reverse with HindIII overhang	pMS-GluePCA2
oMS117_fw	gaatgggatccGCTGCG	GID1A[2-345], forward with BamHI overhang	pMS-GluePCA2
oMS117_rv	accacctccactagtACATTCC	GID1A[2-345], reverse with SpeI overhang	pMS-GluePCA2
oMS069b_fw	ggaggcgctagcGGAGTGCAGGTGGAAACC	FKBP12[2-108], forward with NheI overhang	pMS-GluePCA3
oMS069b_rv	actaataagcttTTCCAGTTTTAGAAGCTCCACATC	FKBP12[2-108], reverse with HindIII overhang	pMS-GluePCA3
oMS106_fw	agaatgggatccGAGATGTGGCATGAAGGC	FRB domain of mTOR[2025-2114], forward with BamHI overhang	pMS-GluePCA3
oMS106_rv	acctccactagtCTGCTTTGAGATTCGTCG	FRB domain of mTOR[2025-2114], reverse with SpeI overhang	pMS-GluePCA3
oMS279_fw	ggaggcgctagcACACAGGATGAGTTTACGCAG	nucleotide-recoded PYL1[33-209], forward with NheI overhang	pMS-PYL1-PYL1
oMS279_rv	actaataagcttATTCATTGCCTCTGTAATGGATGC	nucleotide-recoded PYL1[33-209], reverse with HindIII overhang	pMS-PYL1-PYL1

### Sheet: TableS1B
Supplementary Table S1B
Key plasmids used in this study
Name	Chemically inducible dimerisation genes	Sequence
pMS-GluePCA1	PYL1[33-209]-(GGGGS)4-mDHFR[2-106] vs. ABI1[126-423]-(GGGGS)4-mDHFR[107-187]	TCATGACCAAAATCCCTTAACGTGAGTTTTCGTTCCACTGAGCGTCAGACCCCGTAGAAAAGATCAAAGGATCTTCTTG AGATCCTTTTTTTCTGCGCGTAATCTGCTGCTTGCAAACAAAAAAACCACCGCTACCAGCGGTGGTTTGTTTGCCGGAT CAAGAGCTACCAACTCTTTTTCCGAAGGTAACTGGCTTCAGCAGAGCGCAGATACCAAATACTGTTCTTCTAGTGTAGC CGTAGTTAGGCCACCACTTCAAGAACTCTGTAGCACCGCCTACATACCTCGCTCTGCTAATCCTGTTACCAGTGGCTGC TGCCAGTGGCGATAAGTCGTGTCTTACCGGGTTGGACTCAAGACGATAGTTACCGGATAAGGCGCAGCGGTCGGGCTGA…
pMS-GluePCA2	GID1A[2-345]-(GGGGS)4-mDHFR[2-106] vs. GAI[2-92]-(GGGGS)4-mDHFR[107-187]	TCATGACCAAAATCCCTTAACGTGAGTTTTCGTTCCACTGAGCGTCAGACCCCGTAGAAAAGATCAAAGGATCTTCTTG AGATCCTTTTTTTCTGCGCGTAATCTGCTGCTTGCAAACAAAAAAACCACCGCTACCAGCGGTGGTTTGTTTGCCGGAT CAAGAGCTACCAACTCTTTTTCCGAAGGTAACTGGCTTCAGCAGAGCGCAGATACCAAATACTGTTCTTCTAGTGTAGC CGTAGTTAGGCCACCACTTCAAGAACTCTGTAGCACCGCCTACATACCTCGCTCTGCTAATCCTGTTACCAGTGGCTGC TGCCAGTGGCGATAAGTCGTGTCTTACCGGGTTGGACTCAAGACGATAGTTACCGGATAAGGCGCAGCGGTCGGGCTGA…
pMS-GluePCA3	FKBP12[2-108]-(GGGGS)4-mDHFR[2-106] vs. FRB domain of mTOR[2025-2114]-(GGGGS)4-mDHFR[107-187]	TCATGACCAAAATCCCTTAACGTGAGTTTTCGTTCCACTGAGCGTCAGACCCCGTAGAAAAGATCAAAGGATCTTCTTG AGATCCTTTTTTTCTGCGCGTAATCTGCTGCTTGCAAACAAAAAAACCACCGCTACCAGCGGTGGTTTGTTTGCCGGAT CAAGAGCTACCAACTCTTTTTCCGAAGGTAACTGGCTTCAGCAGAGCGCAGATACCAAATACTGTTCTTCTAGTGTAGC CGTAGTTAGGCCACCACTTCAAGAACTCTGTAGCACCGCCTACATACCTCGCTCTGCTAATCCTGTTACCAGTGGCTGC TGCCAGTGGCGATAAGTCGTGTCTTACCGGGTTGGACTCAAGACGATAGTTACCGGATAAGGCGCAGCGGTCGGGCTGA…
pMS-PYL1-PYL1	PYL1[33-209]-(GGGGS)4-mDHFR[2-106] vs. recoded PYL1[33-209]-(GGGGS)4-mDHFR[107-187]	TCATGACCAAAATCCCTTAACGTGAGTTTTCGTTCCACTGAGCGTCAGACCCCGTAGAAAAGATCAAAGGATCTTCTTG AGATCCTTTTTTTCTGCGCGTAATCTGCTGCTTGCAAACAAAAAAACCACCGCTACCAGCGGTGGTTTGTTTGCCGGAT CAAGAGCTACCAACTCTTTTTCCGAAGGTAACTGGCTTCAGCAGAGCGCAGATACCAAATACTGTTCTTCTAGTGTAGC CGTAGTTAGGCCACCACTTCAAGAACTCTGTAGCACCGCCTACATACCTCGCTCTGCTAATCCTGTTACCAGTGGCTGC TGCCAGTGGCGATAAGTCGTGTCTTACCGGGTTGGACTCAAGACGATAGTTACCGGATAAGGCGCAGCGGTCGGGCTGA…

### Sheet: Table S1C
Supplementary Table S1C
Oligonucleotides for GluePCA site-directed mutagenesis
Name	Sequence	Target gene mutant	Target plasmid
oMS104_fw	GTGATTCAGGCGAATGGAGCTCG	ABI1 W300A, forward	pMS-GluePCA1
oMS104_rv	CGAGCTCCATTCGCCTGAATCAC	ABI1 W300A, reverse	pMS-GluePCA1
oMS264_fw	ggaggcggatccACTCGAGACGAATTCACCCAACTC	PYL1 Q34R, forward with BamHI overhang	pMS-GluePCA1
oMS265_fw	ggaggcggatccACTATAGACGAATTCACCCAACTC	PYL1 Q34I, forward with BamHI overhang	pMS-GluePCA1
oMS266_fw	ggaggcggatccACTCAAGACCGATTCACCCAACTC	PYL1 E36R, forward with BamHI overhang	pMS-GluePCA1
oMS267_fw	CCACAGATTTACAAAGCCTTCATCAAAAGC	PYL1 H87A, forward	pMS-GluePCA1
oMS267_rv	GCTTTTGATGAAGGCTTTGTAAATCTGTGG	PYL1 H87A, reverse	pMS-GluePCA1
oMS268_fw	CCACAGATTTACAAAGTCTTCATCAAAAGC	PYL1 H87V, forward	pMS-GluePCA1
oMS268_rv	GCTTTTGATGAAGACTTTGTAAATCTGTGG	PYL1 H87V, reverse	pMS-GluePCA1
oMS269_fw	CCACAGATTTACAAACCCTTCATCAAAAGC	PYL1 H87P, forward	pMS-GluePCA1
oMS269_rv	GCTTTTGATGAAGGGTTTGTAAATCTGTGG	PYL1 H87P, reverse	pMS-GluePCA1
oMS270_fw	GTGGATTACCGTCGAATACGTC	PYL1 A116S, forward	pMS-GluePCA1
oMS270_rv	GACGTATTCGACGGTAATCCAC	PYL1 A116S, reverse	pMS-GluePCA1
oMS271_fw	CGGCGAATAACTCTCGAGAGAG	PYL1 T118N, forward	pMS-GluePCA1
oMS271_rv	CTCTCTCGAGAGTTATTCGCCG	PYL1 T118N, reverse	pMS-GluePCA1
oMS272_fw	CGGCGAATTGGTCTCGAGAGAG	PYL1 T118W, forward	pMS-GluePCA1
oMS272_rv	CTCTCTCGAGACCAATTCGCCG	PYL1 T118W, reverse	pMS-GluePCA1
oMS273_fw	CGGCGAATACGGCTCGAGAGAG	PYL1 S119A, forward	pMS-GluePCA1
oMS273_rv	CTCTCTCGAGCCGTATTCGCCG	PYL1 S119A, reverse	pMS-GluePCA1
oMS274_fw	CGGCGAATACGGTTCGAGAGAG	PYL1 S119V, forward	pMS-GluePCA1
oMS274_rv	CTCTCTCGAACCGTATTCGCCG	PYL1 S119V, reverse	pMS-GluePCA1
oMS275_fw	CGGCGAATACGAATCGAGAGAG	PYL1 S119N, forward	pMS-GluePCA1
oMS275_rv	CTCTCTCGATTCGTATTCGCCG	PYL1 S119N, reverse	pMS-GluePCA1
oMS276_fw	GGTGGTGAATGTAGGCTGAGG	PYL1 H142C, forward	pMS-GluePCA1
oMS276_rv	CCTCAGCCTACATTCACCACC	PYL1 H142C, reverse	pMS-GluePCA1
oMS105_fw	CCGATTTATAATTCCTCGCCCTATGTTCACC	PYL1 L144A, forward	pMS-GluePCA1
oMS105_rv	GGTGAACATAGGGCGAGGAATTATAAATCGG	PYL1 L144A, reverse	pMS-GluePCA1
oMS118c_fw	CTCGAGCAGCTTAGAGTTATGATG	GAI E54R, forward	pMS-GluePCA2
oMS118c_rv	CATCATAACTCTAAGCTGCTCGAG	GAI E54R, reverse	pMS-GluePCA2

### Sheet: Table S1D
Supplementary Table S1D
PYL1 degenerate ssDNA oligonucleotides for site-saturation mutagenesis
Pool	PYL1 target codon	Oligonucleotide sequence
PYL1_1	WT	ACATTTCCCCGAAAAGTGCCTAGGGGATCCACTCAAGACGAATTCACCCAACTCTCCCAATCAATCGCCGAGTTCCACACGTACCAACTCGGTAACGGCCGTTGCTCATCTCTCCTAGCTCAGCGAATCCACGCGCCGCCGGAAACAGTATGGTCCGTGGTGAGACGTTTCGATAGGCCACAGATTTACAAACACTTC
PYL1_1	T33	ACATTTCCCCGAAAAGTGCCTAGGGGATCCNNKCAAGACGAATTCACCCAACTCTCCCAATCAATCGCCGAGTTCCACACGTACCAACTCGGTAACGGCCGTTGCTCATCTCTCCTAGCTCAGCGAATCCACGCGCCGCCGGAAACAGTATGGTCCGTGGTGAGACGTTTCGATAGGCCACAGATTTACAAACACTTC
PYL1_1	Q34	ACATTTCCCCGAAAAGTGCCTAGGGGATCCACTNNKGACGAATTCACCCAACTCTCCCAATCAATCGCCGAGTTCCACACGTACCAACTCGGTAACGGCCGTTGCTCATCTCTCCTAGCTCAGCGAATCCACGCGCCGCCGGAAACAGTATGGTCCGTGGTGAGACGTTTCGATAGGCCACAGATTTACAAACACTTC
PYL1_1	D35	ACATTTCCCCGAAAAGTGCCTAGGGGATCCACTCAANNKGAATTCACCCAACTCTCCCAATCAATCGCCGAGTTCCACACGTACCAACTCGGTAACGGCCGTTGCTCATCTCTCCTAGCTCAGCGAATCCACGCGCCGCCGGAAACAGTATGGTCCGTGGTGAGACGTTTCGATAGGCCACAGATTTACAAACACTTC
PYL1_1	E36	ACATTTCCCCGAAAAGTGCCTAGGGGATCCACTCAAGACNNKTTCACCCAACTCTCCCAATCAATCGCCGAGTTCCACACGTACCAACTCGGTAACGGCCGTTGCTCATCTCTCCTAGCTCAGCGAATCCACGCGCCGCCGGAAACAGTATGGTCCGTGGTGAGACGTTTCGATAGGCCACAGATTTACAAACACTTC
PYL1_1	F37	ACATTTCCCCGAAAAGTGCCTAGGGGATCCACTCAAGACGAANNKACCCAACTCTCCCAATCAATCGCCGAGTTCCACACGTACCAACTCGGTAACGGCCGTTGCTCATCTCTCCTAGCTCAGCGAATCCACGCGCCGCCGGAAACAGTATGGTCCGTGGTGAGACGTTTCGATAGGCCACAGATTTACAAACACTTC
PYL1_1	T38	ACATTTCCCCGAAAAGTGCCTAGGGGATCCACTCAAGACGAATTCNNKCAACTCTCCCAATCAATCGCCGAGTTCCACACGTACCAACTCGGTAACGGCCGTTGCTCATCTCTCCTAGCTCAGCGAATCCACGCGCCGCCGGAAACAGTATGGTCCGTGGTGAGACGTTTCGATAGGCCACAGATTTACAAACACTTC
PYL1_1	Q39	ACATTTCCCCGAAAAGTGCCTAGGGGATCCACTCAAGACGAATTCACCNNKCTCTCCCAATCAATCGCCGAGTTCCACACGTACCAACTCGGTAACGGCCGTTGCTCATCTCTCCTAGCTCAGCGAATCCACGCGCCGCCGGAAACAGTATGGTCCGTGGTGAGACGTTTCGATAGGCCACAGATTTACAAACACTTC
PYL1_1	L40	ACATTTCCCCGAAAAGTGCCTAGGGGATCCACTCAAGACGAATTCACCCAANNKTCCCAATCAATCGCCGAGTTCCACACGTACCAACTCGGTAACGGCCGTTGCTCATCTCTCCTAGCTCAGCGAATCCACGCGCCGCCGGAAACAGTATGGTCCGTGGTGAGACGTTTCGATAGGCCACAGATTTACAAACACTTC
PYL1_1	S41	ACATTTCCCCGAAAAGTGCCTAGGGGATCCACTCAAGACGAATTCACCCAACTCNNKCAATCAATCGCCGAGTTCCACACGTACCAACTCGGTAACGGCCGTTGCTCATCTCTCCTAGCTCAGCGAATCCACGCGCCGCCGGAAACAGTATGGTCCGTGGTGAGACGTTTCGATAGGCCACAGATTTACAAACACTTC
PYL1_1	Q42	ACATTTCCCCGAAAAGTGCCTAGGGGATCCACTCAAGACGAATTCACCCAACTCTCCNNKTCAATCGCCGAGTTCCACACGTACCAACTCGGTAACGGCCGTTGCTCATCTCTCCTAGCTCAGCGAATCCACGCGCCGCCGGAAACAGTATGGTCCGTGGTGAGACGTTTCGATAGGCCACAGATTTACAAACACTTC
PYL1_1	S43	ACATTTCCCCGAAAAGTGCCTAGGGGATCCACTCAAGACGAATTCACCCAACTCTCCCAANNKATCGCCGAGTTCCACACGTACCAACTCGGTAACGGCCGTTGCTCATCTCTCCTAGCTCAGCGAATCCACGCGCCGCCGGAAACAGTATGGTCCGTGGTGAGACGTTTCGATAGGCCACAGATTTACAAACACTTC
PYL1_1	I44	ACATTTCCCCGAAAAGTGCCTAGGGGATCCACTCAAGACGAATTCACCCAACTCTCCCAATCANNKGCCGAGTTCCACACGTACCAACTCGGTAACGGCCGTTGCTCATCTCTCCTAGCTCAGCGAATCCACGCGCCGCCGGAAACAGTATGGTCCGTGGTGAGACGTTTCGATAGGCCACAGATTTACAAACACTTC
PYL1_1	A45	ACATTTCCCCGAAAAGTGCCTAGGGGATCCACTCAAGACGAATTCACCCAACTCTCCCAATCAATCNNKGAGTTCCACACGTACCAACTCGGTAACGGCCGTTGCTCATCTCTCCTAGCTCAGCGAATCCACGCGCCGCCGGAAACAGTATGGTCCGTGGTGAGACGTTTCGATAGGCCACAGATTTACAAACACTTC
PYL1_1	E46	ACATTTCCCCGAAAAGTGCCTAGGGGATCCACTCAAGACGAATTCACCCAACTCTCCCAATCAATCGCCNNKTTCCACACGTACCAACTCGGTAACGGCCGTTGCTCATCTCTCCTAGCTCAGCGAATCCACGCGCCGCCGGAAACAGTATGGTCCGTGGTGAGACGTTTCGATAGGCCACAGATTTACAAACACTTC
PYL1_1	F47	ACATTTCCCCGAAAAGTGCCTAGGGGATCCACTCAAGACGAATTCACCCAACTCTCCCAATCAATCGCCGAGNNKCACACGTACCAACTCGGTAACGGCCGTTGCTCATCTCTCCTAGCTCAGCGAATCCACGCGCCGCCGGAAACAGTATGGTCCGTGGTGAGACGTTTCGATAGGCCACAGATTTACAAACACTTC
PYL1_1	H48	ACATTTCCCCGAAAAGTGCCTAGGGGATCCACTCAAGACGAATTCACCCAACTCTCCCAATCAATCGCCGAGTTCNNKACGTACCAACTCGGTAACGGCCGTTGCTCATCTCTCCTAGCTCAGCGAATCCACGCGCCGCCGGAAACAGTATGGTCCGTGGTGAGACGTTTCGATAGGCCACAGATTTACAAACACTTC
PYL1_1	T49	ACATTTCCCCGAAAAGTGCCTAGGGGATCCACTCAAGACGAATTCACCCAACTCTCCCAATCAATCGCCGAGTTCCACNNKTACCAACTCGGTAACGGCCGTTGCTCATCTCTCCTAGCTCAGCGAATCCACGCGCCGCCGGAAACAGTATGGTCCGTGGTGAGACGTTTCGATAGGCCACAGATTTACAAACACTTC
PYL1_1	Y50	ACATTTCCCCGAAAAGTGCCTAGGGGATCCACTCAAGACGAATTCACCCAACTCTCCCAATCAATCGCCGAGTTCCACACGNNKCAACTCGGTAACGGCCGTTGCTCATCTCTCCTAGCTCAGCGAATCCACGCGCCGCCGGAAACAGTATGGTCCGTGGTGAGACGTTTCGATAGGCCACAGATTTACAAACACTTC
PYL1_1	Q51	ACATTTCCCCGAAAAGTGCCTAGGGGATCCACTCAAGACGAATTCACCCAACTCTCCCAATCAATCGCCGAGTTCCACACGTACNNKCTCGGTAACGGCCGTTGCTCATCTCTCCTAGCTCAGCGAATCCACGCGCCGCCGGAAACAGTATGGTCCGTGGTGAGACGTTTCGATAGGCCACAGATTTACAAACACTTC
PYL1_1	L52	ACATTTCCCCGAAAAGTGCCTAGGGGATCCACTCAAGACGAATTCACCCAACTCTCCCAATCAATCGCCGAGTTCCACACGTACCAANNKGGTAACGGCCGTTGCTCATCTCTCCTAGCTCAGCGAATCCACGCGCCGCCGGAAACAGTATGGTCCGTGGTGAGACGTTTCGATAGGCCACAGATTTACAAACACTTC
PYL1_1	G53	ACATTTCCCCGAAAAGTGCCTAGGGGATCCACTCAAGACGAATTCACCCAACTCTCCCAATCAATCGCCGAGTTCCACACGTACCAACTCNNKAACGGCCGTTGCTCATCTCTCCTAGCTCAGCGAATCCACGCGCCGCCGGAAACAGTATGGTCCGTGGTGAGACGTTTCGATAGGCCACAGATTTACAAACACTTC
PYL1_1	N54	ACATTTCCCCGAAAAGTGCCTAGGGGATCCACTCAAGACGAATTCACCCAACTCTCCCAATCAATCGCCGAGTTCCACACGTACCAACTCGGTNNKGGCCGTTGCTCATCTCTCCTAGCTCAGCGAATCCACGCGCCGCCGGAAACAGTATGGTCCGTGGTGAGACGTTTCGATAGGCCACAGATTTACAAACACTTC
PYL1_1	G55	ACATTTCCCCGAAAAGTGCCTAGGGGATCCACTCAAGACGAATTCACCCAACTCTCCCAATCAATCGCCGAGTTCCACACGTACCAACTCGGTAACNNKCGTTGCTCATCTCTCCTAGCTCAGCGAATCCACGCGCCGCCGGAAACAGTATGGTCCGTGGTGAGACGTTTCGATAGGCCACAGATTTACAAACACTTC
PYL1_1	R56	ACATTTCCCCGAAAAGTGCCTAGGGGATCCACTCAAGACGAATTCACCCAACTCTCCCAATCAATCGCCGAGTTCCACACGTACCAACTCGGTAACGGCNNKTGCTCATCTCTCCTAGCTCAGCGAATCCACGCGCCGCCGGAAACAGTATGGTCCGTGGTGAGACGTTTCGATAGGCCACAGATTTACAAACACTTC
PYL1_1	C57	ACATTTCCCCGAAAAGTGCCTAGGGGATCCACTCAAGACGAATTCACCCAACTCTCCCAATCAATCGCCGAGTTCCACACGTACCAACTCGGTAACGGCCGTNNKTCATCTCTCCTAGCTCAGCGAATCCACGCGCCGCCGGAAACAGTATGGTCCGTGGTGAGACGTTTCGATAGGCCACAGATTTACAAACACTTC
PYL1_1	S58	ACATTTCCCCGAAAAGTGCCTAGGGGATCCACTCAAGACGAATTCACCCAACTCTCCCAATCAATCGCCGAGTTCCACACGTACCAACTCGGTAACGGCCGTTGCNNKTCTCTCCTAGCTCAGCGAATCCACGCGCCGCCGGAAACAGTATGGTCCGTGGTGAGACGTTTCGATAGGCCACAGATTTACAAACACTTC
PYL1_1	S59	ACATTTCCCCGAAAAGTGCCTAGGGGATCCACTCAAGACGAATTCACCCAACTCTCCCAATCAATCGCCGAGTTCCACACGTACCAACTCGGTAACGGCCGTTGCTCANNKCTCCTAGCTCAGCGAATCCACGCGCCGCCGGAAACAGTATGGTCCGTGGTGAGACGTTTCGATAGGCCACAGATTTACAAACACTTC
PYL1_1	L60	ACATTTCCCCGAAAAGTGCCTAGGGGATCCACTCAAGACGAATTCACCCAACTCTCCCAATCAATCGCCGAGTTCCACACGTACCAACTCGGTAACGGCCGTTGCTCATCTNNKCTAGCTCAGCGAATCCACGCGCCGCCGGAAACAGTATGGTCCGTGGTGAGACGTTTCGATAGGCCACAGATTTACAAACACTTC
PYL1_1	L61	ACATTTCCCCGAAAAGTGCCTAGGGGATCCACTCAAGACGAATTCACCCAACTCTCCCAATCAATCGCCGAGTTCCACACGTACCAACTCGGTAACGGCCGTTGCTCATCTCTCNNKGCTCAGCGAATCCACGCGCCGCCGGAAACAGTATGGTCCGTGGTGAGACGTTTCGATAGGCCACAGATTTACAAACACTTC
PYL1_1	A62	ACATTTCCCCGAAAAGTGCCTAGGGGATCCACTCAAGACGAATTCACCCAACTCTCCCAATCAATCGCCGAGTTCCACACGTACCAACTCGGTAACGGCCGTTGCTCATCTCTCCTANNKCAGCGAATCCACGCGCCGCCGGAAACAGTATGGTCCGTGGTGAGACGTTTCGATAGGCCACAGATTTACAAACACTTC
PYL1_1	Q63	ACATTTCCCCGAAAAGTGCCTAGGGGATCCACTCAAGACGAATTCACCCAACTCTCCCAATCAATCGCCGAGTTCCACACGTACCAACTCGGTAACGGCCGTTGCTCATCTCTCCTAGCTNNKCGAATCCACGCGCCGCCGGAAACAGTATGGTCCGTGGTGAGACGTTTCGATAGGCCACAGATTTACAAACACTTC
PYL1_1	R64	ACATTTCCCCGAAAAGTGCCTAGGGGATCCACTCAAGACGAATTCACCCAACTCTCCCAATCAATCGCCGAGTTCCACACGTACCAACTCGGTAACGGCCGTTGCTCATCTCTCCTAGCTCAGNNKATCCACGCGCCGCCGGAAACAGTATGGTCCGTGGTGAGACGTTTCGATAGGCCACAGATTTACAAACACTTC
PYL1_1	I65	ACATTTCCCCGAAAAGTGCCTAGGGGATCCACTCAAGACGAATTCACCCAACTCTCCCAATCAATCGCCGAGTTCCACACGTACCAACTCGGTAACGGCCGTTGCTCATCTCTCCTAGCTCAGCGANNKCACGCGCCGCCGGAAACAGTATGGTCCGTGGTGAGACGTTTCGATAGGCCACAGATTTACAAACACTTC
PYL1_1	H66	ACATTTCCCCGAAAAGTGCCTAGGGGATCCACTCAAGACGAATTCACCCAACTCTCCCAATCAATCGCCGAGTTCCACACGTACCAACTCGGTAACGGCCGTTGCTCATCTCTCCTAGCTCAGCGAATCNNKGCGCCGCCGGAAACAGTATGGTCCGTGGTGAGACGTTTCGATAGGCCACAGATTTACAAACACTTC
PYL1_1	A67	ACATTTCCCCGAAAAGTGCCTAGGGGATCCACTCAAGACGAATTCACCCAACTCTCCCAATCAATCGCCGAGTTCCACACGTACCAACTCGGTAACGGCCGTTGCTCATCTCTCCTAGCTCAGCGAATCCACNNKCCGCCGGAAACAGTATGGTCCGTGGTGAGACGTTTCGATAGGCCACAGATTTACAAACACTTC
PYL1_1	P68	ACATTTCCCCGAAAAGTGCCTAGGGGATCCACTCAAGACGAATTCACCCAACTCTCCCAATCAATCGCCGAGTTCCACACGTACCAACTCGGTAACGGCCGTTGCTCATCTCTCCTAGCTCAGCGAATCCACGCGNNKCCGGAAACAGTATGGTCCGTGGTGAGACGTTTCGATAGGCCACAGATTTACAAACACTTC
PYL1_1	P69	ACATTTCCCCGAAAAGTGCCTAGGGGATCCACTCAAGACGAATTCACCCAACTCTCCCAATCAATCGCCGAGTTCCACACGTACCAACTCGGTAACGGCCGTTGCTCATCTCTCCTAGCTCAGCGAATCCACGCGCCGNNKGAAACAGTATGGTCCGTGGTGAGACGTTTCGATAGGCCACAGATTTACAAACACTTC
PYL1_1	E70	ACATTTCCCCGAAAAGTGCCTAGGGGATCCACTCAAGACGAATTCACCCAACTCTCCCAATCAATCGCCGAGTTCCACACGTACCAACTCGGTAACGGCCGTTGCTCATCTCTCCTAGCTCAGCGAATCCACGCGCCGCCGNNKACAGTATGGTCCGTGGTGAGACGTTTCGATAGGCCACAGATTTACAAACACTTC
PYL1_1	T71	ACATTTCCCCGAAAAGTGCCTAGGGGATCCACTCAAGACGAATTCACCCAACTCTCCCAATCAATCGCCGAGTTCCACACGTACCAACTCGGTAACGGCCGTTGCTCATCTCTCCTAGCTCAGCGAATCCACGCGCCGCCGGAANNKGTATGGTCCGTGGTGAGACGTTTCGATAGGCCACAGATTTACAAACACTTC
PYL1_1	V72	ACATTTCCCCGAAAAGTGCCTAGGGGATCCACTCAAGACGAATTCACCCAACTCTCCCAATCAATCGCCGAGTTCCACACGTACCAACTCGGTAACGGCCGTTGCTCATCTCTCCTAGCTCAGCGAATCCACGCGCCGCCGGAAACANNKTGGTCCGTGGTGAGACGTTTCGATAGGCCACAGATTTACAAACACTTC
PYL1_1	W73	ACATTTCCCCGAAAAGTGCCTAGGGGATCCACTCAAGACGAATTCACCCAACTCTCCCAATCAATCGCCGAGTTCCACACGTACCAACTCGGTAACGGCCGTTGCTCATCTCTCCTAGCTCAGCGAATCCACGCGCCGCCGGAAACAGTANNKTCCGTGGTGAGACGTTTCGATAGGCCACAGATTTACAAACACTTC
PYL1_1	S74	ACATTTCCCCGAAAAGTGCCTAGGGGATCCACTCAAGACGAATTCACCCAACTCTCCCAATCAATCGCCGAGTTCCACACGTACCAACTCGGTAACGGCCGTTGCTCATCTCTCCTAGCTCAGCGAATCCACGCGCCGCCGGAAACAGTATGGNNKGTGGTGAGACGTTTCGATAGGCCACAGATTTACAAACACTTC
PYL1_1	V75	ACATTTCCCCGAAAAGTGCCTAGGGGATCCACTCAAGACGAATTCACCCAACTCTCCCAATCAATCGCCGAGTTCCACACGTACCAACTCGGTAACGGCCGTTGCTCATCTCTCCTAGCTCAGCGAATCCACGCGCCGCCGGAAACAGTATGGTCCNNKGTGAGACGTTTCGATAGGCCACAGATTTACAAACACTTC
PYL1_1	V76	ACATTTCCCCGAAAAGTGCCTAGGGGATCCACTCAAGACGAATTCACCCAACTCTCCCAATCAATCGCCGAGTTCCACACGTACCAACTCGGTAACGGCCGTTGCTCATCTCTCCTAGCTCAGCGAATCCACGCGCCGCCGGAAACAGTATGGTCCGTGNNKAGACGTTTCGATAGGCCACAGATTTACAAACACTTC
PYL1_1	R77	ACATTTCCCCGAAAAGTGCCTAGGGGATCCACTCAAGACGAATTCACCCAACTCTCCCAATCAATCGCCGAGTTCCACACGTACCAACTCGGTAACGGCCGTTGCTCATCTCTCCTAGCTCAGCGAATCCACGCGCCGCCGGAAACAGTATGGTCCGTGGTGNNKCGTTTCGATAGGCCACAGATTTACAAACACTTC
PYL1_1	R78	ACATTTCCCCGAAAAGTGCCTAGGGGATCCACTCAAGACGAATTCACCCAACTCTCCCAATCAATCGCCGAGTTCCACACGTACCAACTCGGTAACGGCCGTTGCTCATCTCTCCTAGCTCAGCGAATCCACGCGCCGCCGGAAACAGTATGGTCCGTGGTGAGANNKTTCGATAGGCCACAGATTTACAAACACTTC
PYL1_2	WT	CCGGAAACAGTATGGTCCGTGGTGAGACGTTTCGATAGGCCACAGATTTACAAACACTTCATCAAAAGCTGTAACGTGAGTGAAGATTTCGAGATGCGAGTGGGATGCACGCGCGACGTGAACGTGATAAGTGGATTACCGGCGAATACGTCTCGAGAGAGATTAGATCTGTTGGACGATGATCGGAGAGTGACTGGG
PYL1_2	F79	CCGGAAACAGTATGGTCCGTGGTGAGACGTNNKGATAGGCCACAGATTTACAAACACTTCATCAAAAGCTGTAACGTGAGTGAAGATTTCGAGATGCGAGTGGGATGCACGCGCGACGTGAACGTGATAAGTGGATTACCGGCGAATACGTCTCGAGAGAGATTAGATCTGTTGGACGATGATCGGAGAGTGACTGGG
PYL1_2	D80	CCGGAAACAGTATGGTCCGTGGTGAGACGTTTCNNKAGGCCACAGATTTACAAACACTTCATCAAAAGCTGTAACGTGAGTGAAGATTTCGAGATGCGAGTGGGATGCACGCGCGACGTGAACGTGATAAGTGGATTACCGGCGAATACGTCTCGAGAGAGATTAGATCTGTTGGACGATGATCGGAGAGTGACTGGG
PYL1_2	R81	CCGGAAACAGTATGGTCCGTGGTGAGACGTTTCGATNNKCCACAGATTTACAAACACTTCATCAAAAGCTGTAACGTGAGTGAAGATTTCGAGATGCGAGTGGGATGCACGCGCGACGTGAACGTGATAAGTGGATTACCGGCGAATACGTCTCGAGAGAGATTAGATCTGTTGGACGATGATCGGAGAGTGACTGGG
PYL1_2	P82	CCGGAAACAGTATGGTCCGTGGTGAGACGTTTCGATAGGNNKCAGATTTACAAACACTTCATCAAAAGCTGTAACGTGAGTGAAGATTTCGAGATGCGAGTGGGATGCACGCGCGACGTGAACGTGATAAGTGGATTACCGGCGAATACGTCTCGAGAGAGATTAGATCTGTTGGACGATGATCGGAGAGTGACTGGG
PYL1_2	Q83	CCGGAAACAGTATGGTCCGTGGTGAGACGTTTCGATAGGCCANNKATTTACAAACACTTCATCAAAAGCTGTAACGTGAGTGAAGATTTCGAGATGCGAGTGGGATGCACGCGCGACGTGAACGTGATAAGTGGATTACCGGCGAATACGTCTCGAGAGAGATTAGATCTGTTGGACGATGATCGGAGAGTGACTGGG
PYL1_2	I84	CCGGAAACAGTATGGTCCGTGGTGAGACGTTTCGATAGGCCACAGNNKTACAAACACTTCATCAAAAGCTGTAACGTGAGTGAAGATTTCGAGATGCGAGTGGGATGCACGCGCGACGTGAACGTGATAAGTGGATTACCGGCGAATACGTCTCGAGAGAGATTAGATCTGTTGGACGATGATCGGAGAGTGACTGGG
PYL1_2	Y85	CCGGAAACAGTATGGTCCGTGGTGAGACGTTTCGATAGGCCACAGATTNNKAAACACTTCATCAAAAGCTGTAACGTGAGTGAAGATTTCGAGATGCGAGTGGGATGCACGCGCGACGTGAACGTGATAAGTGGATTACCGGCGAATACGTCTCGAGAGAGATTAGATCTGTTGGACGATGATCGGAGAGTGACTGGG
PYL1_2	K86	CCGGAAACAGTATGGTCCGTGGTGAGACGTTTCGATAGGCCACAGATTTACNNKCACTTCATCAAAAGCTGTAACGTGAGTGAAGATTTCGAGATGCGAGTGGGATGCACGCGCGACGTGAACGTGATAAGTGGATTACCGGCGAATACGTCTCGAGAGAGATTAGATCTGTTGGACGATGATCGGAGAGTGACTGGG
PYL1_2	H87	CCGGAAACAGTATGGTCCGTGGTGAGACGTTTCGATAGGCCACAGATTTACAAANNKTTCATCAAAAGCTGTAACGTGAGTGAAGATTTCGAGATGCGAGTGGGATGCACGCGCGACGTGAACGTGATAAGTGGATTACCGGCGAATACGTCTCGAGAGAGATTAGATCTGTTGGACGATGATCGGAGAGTGACTGGG
PYL1_2	F88	CCGGAAACAGTATGGTCCGTGGTGAGACGTTTCGATAGGCCACAGATTTACAAACACNNKATCAAAAGCTGTAACGTGAGTGAAGATTTCGAGATGCGAGTGGGATGCACGCGCGACGTGAACGTGATAAGTGGATTACCGGCGAATACGTCTCGAGAGAGATTAGATCTGTTGGACGATGATCGGAGAGTGACTGGG
PYL1_2	I89	CCGGAAACAGTATGGTCCGTGGTGAGACGTTTCGATAGGCCACAGATTTACAAACACTTCNNKAAAAGCTGTAACGTGAGTGAAGATTTCGAGATGCGAGTGGGATGCACGCGCGACGTGAACGTGATAAGTGGATTACCGGCGAATACGTCTCGAGAGAGATTAGATCTGTTGGACGATGATCGGAGAGTGACTGGG
PYL1_2	K90	CCGGAAACAGTATGGTCCGTGGTGAGACGTTTCGATAGGCCACAGATTTACAAACACTTCATCNNKAGCTGTAACGTGAGTGAAGATTTCGAGATGCGAGTGGGATGCACGCGCGACGTGAACGTGATAAGTGGATTACCGGCGAATACGTCTCGAGAGAGATTAGATCTGTTGGACGATGATCGGAGAGTGACTGGG
PYL1_2	S91	CCGGAAACAGTATGGTCCGTGGTGAGACGTTTCGATAGGCCACAGATTTACAAACACTTCATCAAANNKTGTAACGTGAGTGAAGATTTCGAGATGCGAGTGGGATGCACGCGCGACGTGAACGTGATAAGTGGATTACCGGCGAATACGTCTCGAGAGAGATTAGATCTGTTGGACGATGATCGGAGAGTGACTGGG
PYL1_2	C92	CCGGAAACAGTATGGTCCGTGGTGAGACGTTTCGATAGGCCACAGATTTACAAACACTTCATCAAAAGCNNKAACGTGAGTGAAGATTTCGAGATGCGAGTGGGATGCACGCGCGACGTGAACGTGATAAGTGGATTACCGGCGAATACGTCTCGAGAGAGATTAGATCTGTTGGACGATGATCGGAGAGTGACTGGG
PYL1_2	N93	CCGGAAACAGTATGGTCCGTGGTGAGACGTTTCGATAGGCCACAGATTTACAAACACTTCATCAAAAGCTGTNNKGTGAGTGAAGATTTCGAGATGCGAGTGGGATGCACGCGCGACGTGAACGTGATAAGTGGATTACCGGCGAATACGTCTCGAGAGAGATTAGATCTGTTGGACGATGATCGGAGAGTGACTGGG
PYL1_2	V94	CCGGAAACAGTATGGTCCGTGGTGAGACGTTTCGATAGGCCACAGATTTACAAACACTTCATCAAAAGCTGTAACNNKAGTGAAGATTTCGAGATGCGAGTGGGATGCACGCGCGACGTGAACGTGATAAGTGGATTACCGGCGAATACGTCTCGAGAGAGATTAGATCTGTTGGACGATGATCGGAGAGTGACTGGG
PYL1_2	S95	CCGGAAACAGTATGGTCCGTGGTGAGACGTTTCGATAGGCCACAGATTTACAAACACTTCATCAAAAGCTGTAACGTGNNKGAAGATTTCGAGATGCGAGTGGGATGCACGCGCGACGTGAACGTGATAAGTGGATTACCGGCGAATACGTCTCGAGAGAGATTAGATCTGTTGGACGATGATCGGAGAGTGACTGGG
PYL1_2	E96	CCGGAAACAGTATGGTCCGTGGTGAGACGTTTCGATAGGCCACAGATTTACAAACACTTCATCAAAAGCTGTAACGTGAGTNNKGATTTCGAGATGCGAGTGGGATGCACGCGCGACGTGAACGTGATAAGTGGATTACCGGCGAATACGTCTCGAGAGAGATTAGATCTGTTGGACGATGATCGGAGAGTGACTGGG
PYL1_2	D97	CCGGAAACAGTATGGTCCGTGGTGAGACGTTTCGATAGGCCACAGATTTACAAACACTTCATCAAAAGCTGTAACGTGAGTGAANNKTTCGAGATGCGAGTGGGATGCACGCGCGACGTGAACGTGATAAGTGGATTACCGGCGAATACGTCTCGAGAGAGATTAGATCTGTTGGACGATGATCGGAGAGTGACTGGG
PYL1_2	F98	CCGGAAACAGTATGGTCCGTGGTGAGACGTTTCGATAGGCCACAGATTTACAAACACTTCATCAAAAGCTGTAACGTGAGTGAAGATNNKGAGATGCGAGTGGGATGCACGCGCGACGTGAACGTGATAAGTGGATTACCGGCGAATACGTCTCGAGAGAGATTAGATCTGTTGGACGATGATCGGAGAGTGACTGGG
PYL1_2	E99	CCGGAAACAGTATGGTCCGTGGTGAGACGTTTCGATAGGCCACAGATTTACAAACACTTCATCAAAAGCTGTAACGTGAGTGAAGATTTCNNKATGCGAGTGGGATGCACGCGCGACGTGAACGTGATAAGTGGATTACCGGCGAATACGTCTCGAGAGAGATTAGATCTGTTGGACGATGATCGGAGAGTGACTGGG
PYL1_2	M100	CCGGAAACAGTATGGTCCGTGGTGAGACGTTTCGATAGGCCACAGATTTACAAACACTTCATCAAAAGCTGTAACGTGAGTGAAGATTTCGAGNNKCGAGTGGGATGCACGCGCGACGTGAACGTGATAAGTGGATTACCGGCGAATACGTCTCGAGAGAGATTAGATCTGTTGGACGATGATCGGAGAGTGACTGGG
PYL1_2	R101	CCGGAAACAGTATGGTCCGTGGTGAGACGTTTCGATAGGCCACAGATTTACAAACACTTCATCAAAAGCTGTAACGTGAGTGAAGATTTCGAGATGNNKGTGGGATGCACGCGCGACGTGAACGTGATAAGTGGATTACCGGCGAATACGTCTCGAGAGAGATTAGATCTGTTGGACGATGATCGGAGAGTGACTGGG
PYL1_2	V102	CCGGAAACAGTATGGTCCGTGGTGAGACGTTTCGATAGGCCACAGATTTACAAACACTTCATCAAAAGCTGTAACGTGAGTGAAGATTTCGAGATGCGANNKGGATGCACGCGCGACGTGAACGTGATAAGTGGATTACCGGCGAATACGTCTCGAGAGAGATTAGATCTGTTGGACGATGATCGGAGAGTGACTGGG
PYL1_2	G103	CCGGAAACAGTATGGTCCGTGGTGAGACGTTTCGATAGGCCACAGATTTACAAACACTTCATCAAAAGCTGTAACGTGAGTGAAGATTTCGAGATGCGAGTGNNKTGCACGCGCGACGTGAACGTGATAAGTGGATTACCGGCGAATACGTCTCGAGAGAGATTAGATCTGTTGGACGATGATCGGAGAGTGACTGGG
PYL1_2	C104	CCGGAAACAGTATGGTCCGTGGTGAGACGTTTCGATAGGCCACAGATTTACAAACACTTCATCAAAAGCTGTAACGTGAGTGAAGATTTCGAGATGCGAGTGGGANNKACGCGCGACGTGAACGTGATAAGTGGATTACCGGCGAATACGTCTCGAGAGAGATTAGATCTGTTGGACGATGATCGGAGAGTGACTGGG
PYL1_2	T105	CCGGAAACAGTATGGTCCGTGGTGAGACGTTTCGATAGGCCACAGATTTACAAACACTTCATCAAAAGCTGTAACGTGAGTGAAGATTTCGAGATGCGAGTGGGATGCNNKCGCGACGTGAACGTGATAAGTGGATTACCGGCGAATACGTCTCGAGAGAGATTAGATCTGTTGGACGATGATCGGAGAGTGACTGGG
PYL1_2	R106	CCGGAAACAGTATGGTCCGTGGTGAGACGTTTCGATAGGCCACAGATTTACAAACACTTCATCAAAAGCTGTAACGTGAGTGAAGATTTCGAGATGCGAGTGGGATGCACGNNKGACGTGAACGTGATAAGTGGATTACCGGCGAATACGTCTCGAGAGAGATTAGATCTGTTGGACGATGATCGGAGAGTGACTGGG
PYL1_2	D107	CCGGAAACAGTATGGTCCGTGGTGAGACGTTTCGATAGGCCACAGATTTACAAACACTTCATCAAAAGCTGTAACGTGAGTGAAGATTTCGAGATGCGAGTGGGATGCACGCGCNNKGTGAACGTGATAAGTGGATTACCGGCGAATACGTCTCGAGAGAGATTAGATCTGTTGGACGATGATCGGAGAGTGACTGGG
PYL1_2	V108	CCGGAAACAGTATGGTCCGTGGTGAGACGTTTCGATAGGCCACAGATTTACAAACACTTCATCAAAAGCTGTAACGTGAGTGAAGATTTCGAGATGCGAGTGGGATGCACGCGCGACNNKAACGTGATAAGTGGATTACCGGCGAATACGTCTCGAGAGAGATTAGATCTGTTGGACGATGATCGGAGAGTGACTGGG
PYL1_2	N109	CCGGAAACAGTATGGTCCGTGGTGAGACGTTTCGATAGGCCACAGATTTACAAACACTTCATCAAAAGCTGTAACGTGAGTGAAGATTTCGAGATGCGAGTGGGATGCACGCGCGACGTGNNKGTGATAAGTGGATTACCGGCGAATACGTCTCGAGAGAGATTAGATCTGTTGGACGATGATCGGAGAGTGACTGGG
PYL1_2	V110	CCGGAAACAGTATGGTCCGTGGTGAGACGTTTCGATAGGCCACAGATTTACAAACACTTCATCAAAAGCTGTAACGTGAGTGAAGATTTCGAGATGCGAGTGGGATGCACGCGCGACGTGAACNNKATAAGTGGATTACCGGCGAATACGTCTCGAGAGAGATTAGATCTGTTGGACGATGATCGGAGAGTGACTGGG
PYL1_2	I111	CCGGAAACAGTATGGTCCGTGGTGAGACGTTTCGATAGGCCACAGATTTACAAACACTTCATCAAAAGCTGTAACGTGAGTGAAGATTTCGAGATGCGAGTGGGATGCACGCGCGACGTGAACGTGNNKAGTGGATTACCGGCGAATACGTCTCGAGAGAGATTAGATCTGTTGGACGATGATCGGAGAGTGACTGGG
PYL1_2	S112	CCGGAAACAGTATGGTCCGTGGTGAGACGTTTCGATAGGCCACAGATTTACAAACACTTCATCAAAAGCTGTAACGTGAGTGAAGATTTCGAGATGCGAGTGGGATGCACGCGCGACGTGAACGTGATANNKGGATTACCGGCGAATACGTCTCGAGAGAGATTAGATCTGTTGGACGATGATCGGAGAGTGACTGGG
PYL1_2	G113	CCGGAAACAGTATGGTCCGTGGTGAGACGTTTCGATAGGCCACAGATTTACAAACACTTCATCAAAAGCTGTAACGTGAGTGAAGATTTCGAGATGCGAGTGGGATGCACGCGCGACGTGAACGTGATAAGTNNKTTACCGGCGAATACGTCTCGAGAGAGATTAGATCTGTTGGACGATGATCGGAGAGTGACTGGG
PYL1_2	L114	CCGGAAACAGTATGGTCCGTGGTGAGACGTTTCGATAGGCCACAGATTTACAAACACTTCATCAAAAGCTGTAACGTGAGTGAAGATTTCGAGATGCGAGTGGGATGCACGCGCGACGTGAACGTGATAAGTGGANNKCCGGCGAATACGTCTCGAGAGAGATTAGATCTGTTGGACGATGATCGGAGAGTGACTGGG
PYL1_2	P115	CCGGAAACAGTATGGTCCGTGGTGAGACGTTTCGATAGGCCACAGATTTACAAACACTTCATCAAAAGCTGTAACGTGAGTGAAGATTTCGAGATGCGAGTGGGATGCACGCGCGACGTGAACGTGATAAGTGGATTANNKGCGAATACGTCTCGAGAGAGATTAGATCTGTTGGACGATGATCGGAGAGTGACTGGG
PYL1_2	A116	CCGGAAACAGTATGGTCCGTGGTGAGACGTTTCGATAGGCCACAGATTTACAAACACTTCATCAAAAGCTGTAACGTGAGTGAAGATTTCGAGATGCGAGTGGGATGCACGCGCGACGTGAACGTGATAAGTGGATTACCGNNKAATACGTCTCGAGAGAGATTAGATCTGTTGGACGATGATCGGAGAGTGACTGGG
PYL1_2	N117	CCGGAAACAGTATGGTCCGTGGTGAGACGTTTCGATAGGCCACAGATTTACAAACACTTCATCAAAAGCTGTAACGTGAGTGAAGATTTCGAGATGCGAGTGGGATGCACGCGCGACGTGAACGTGATAAGTGGATTACCGGCGNNKACGTCTCGAGAGAGATTAGATCTGTTGGACGATGATCGGAGAGTGACTGGG
PYL1_2	T118	CCGGAAACAGTATGGTCCGTGGTGAGACGTTTCGATAGGCCACAGATTTACAAACACTTCATCAAAAGCTGTAACGTGAGTGAAGATTTCGAGATGCGAGTGGGATGCACGCGCGACGTGAACGTGATAAGTGGATTACCGGCGAATNNKTCTCGAGAGAGATTAGATCTGTTGGACGATGATCGGAGAGTGACTGGG
PYL1_2	S119	CCGGAAACAGTATGGTCCGTGGTGAGACGTTTCGATAGGCCACAGATTTACAAACACTTCATCAAAAGCTGTAACGTGAGTGAAGATTTCGAGATGCGAGTGGGATGCACGCGCGACGTGAACGTGATAAGTGGATTACCGGCGAATACGNNKCGAGAGAGATTAGATCTGTTGGACGATGATCGGAGAGTGACTGGG
PYL1_2	R120	CCGGAAACAGTATGGTCCGTGGTGAGACGTTTCGATAGGCCACAGATTTACAAACACTTCATCAAAAGCTGTAACGTGAGTGAAGATTTCGAGATGCGAGTGGGATGCACGCGCGACGTGAACGTGATAAGTGGATTACCGGCGAATACGTCTNNKGAGAGATTAGATCTGTTGGACGATGATCGGAGAGTGACTGGG
PYL1_2	E121	CCGGAAACAGTATGGTCCGTGGTGAGACGTTTCGATAGGCCACAGATTTACAAACACTTCATCAAAAGCTGTAACGTGAGTGAAGATTTCGAGATGCGAGTGGGATGCACGCGCGACGTGAACGTGATAAGTGGATTACCGGCGAATACGTCTCGANNKAGATTAGATCTGTTGGACGATGATCGGAGAGTGACTGGG
PYL1_2	R122	CCGGAAACAGTATGGTCCGTGGTGAGACGTTTCGATAGGCCACAGATTTACAAACACTTCATCAAAAGCTGTAACGTGAGTGAAGATTTCGAGATGCGAGTGGGATGCACGCGCGACGTGAACGTGATAAGTGGATTACCGGCGAATACGTCTCGAGAGNNKTTAGATCTGTTGGACGATGATCGGAGAGTGACTGGG
PYL1_2	L123	CCGGAAACAGTATGGTCCGTGGTGAGACGTTTCGATAGGCCACAGATTTACAAACACTTCATCAAAAGCTGTAACGTGAGTGAAGATTTCGAGATGCGAGTGGGATGCACGCGCGACGTGAACGTGATAAGTGGATTACCGGCGAATACGTCTCGAGAGAGANNKGATCTGTTGGACGATGATCGGAGAGTGACTGGG
PYL1_2	D124	CCGGAAACAGTATGGTCCGTGGTGAGACGTTTCGATAGGCCACAGATTTACAAACACTTCATCAAAAGCTGTAACGTGAGTGAAGATTTCGAGATGCGAGTGGGATGCACGCGCGACGTGAACGTGATAAGTGGATTACCGGCGAATACGTCTCGAGAGAGATTANNKCTGTTGGACGATGATCGGAGAGTGACTGGG
PYL1_3	WT	CCGGCGAATACGTCTCGAGAGAGATTAGATCTGTTGGACGATGATCGGAGAGTGACTGGGTTTAGTATAACCGGTGGTGAACATAGGCTGAGGAATTATAAATCGGTTACGACGGTTCATAGATTTGAGAAAGAAGAAGAAGAAGAAAGGATCTGGACCGTTGTTTTGGAATCTTATGTTGTTGATGTACCGGAAGGT
PYL1_3	L125	CCGGCGAATACGTCTCGAGAGAGATTAGATNNKTTGGACGATGATCGGAGAGTGACTGGGTTTAGTATAACCGGTGGTGAACATAGGCTGAGGAATTATAAATCGGTTACGACGGTTCATAGATTTGAGAAAGAAGAAGAAGAAGAAAGGATCTGGACCGTTGTTTTGGAATCTTATGTTGTTGATGTACCGGAAGGT
PYL1_3	L126	CCGGCGAATACGTCTCGAGAGAGATTAGATCTGNNKGACGATGATCGGAGAGTGACTGGGTTTAGTATAACCGGTGGTGAACATAGGCTGAGGAATTATAAATCGGTTACGACGGTTCATAGATTTGAGAAAGAAGAAGAAGAAGAAAGGATCTGGACCGTTGTTTTGGAATCTTATGTTGTTGATGTACCGGAAGGT
PYL1_3	D127	CCGGCGAATACGTCTCGAGAGAGATTAGATCTGTTGNNKGATGATCGGAGAGTGACTGGGTTTAGTATAACCGGTGGTGAACATAGGCTGAGGAATTATAAATCGGTTACGACGGTTCATAGATTTGAGAAAGAAGAAGAAGAAGAAAGGATCTGGACCGTTGTTTTGGAATCTTATGTTGTTGATGTACCGGAAGGT
PYL1_3	D128	CCGGCGAATACGTCTCGAGAGAGATTAGATCTGTTGGACNNKGATCGGAGAGTGACTGGGTTTAGTATAACCGGTGGTGAACATAGGCTGAGGAATTATAAATCGGTTACGACGGTTCATAGATTTGAGAAAGAAGAAGAAGAAGAAAGGATCTGGACCGTTGTTTTGGAATCTTATGTTGTTGATGTACCGGAAGGT
PYL1_3	D129	CCGGCGAATACGTCTCGAGAGAGATTAGATCTGTTGGACGATNNKCGGAGAGTGACTGGGTTTAGTATAACCGGTGGTGAACATAGGCTGAGGAATTATAAATCGGTTACGACGGTTCATAGATTTGAGAAAGAAGAAGAAGAAGAAAGGATCTGGACCGTTGTTTTGGAATCTTATGTTGTTGATGTACCGGAAGGT
PYL1_3	R130	CCGGCGAATACGTCTCGAGAGAGATTAGATCTGTTGGACGATGATNNKAGAGTGACTGGGTTTAGTATAACCGGTGGTGAACATAGGCTGAGGAATTATAAATCGGTTACGACGGTTCATAGATTTGAGAAAGAAGAAGAAGAAGAAAGGATCTGGACCGTTGTTTTGGAATCTTATGTTGTTGATGTACCGGAAGGT
PYL1_3	R131	CCGGCGAATACGTCTCGAGAGAGATTAGATCTGTTGGACGATGATCGGNNKGTGACTGGGTTTAGTATAACCGGTGGTGAACATAGGCTGAGGAATTATAAATCGGTTACGACGGTTCATAGATTTGAGAAAGAAGAAGAAGAAGAAAGGATCTGGACCGTTGTTTTGGAATCTTATGTTGTTGATGTACCGGAAGGT
PYL1_3	V132	CCGGCGAATACGTCTCGAGAGAGATTAGATCTGTTGGACGATGATCGGAGANNKACTGGGTTTAGTATAACCGGTGGTGAACATAGGCTGAGGAATTATAAATCGGTTACGACGGTTCATAGATTTGAGAAAGAAGAAGAAGAAGAAAGGATCTGGACCGTTGTTTTGGAATCTTATGTTGTTGATGTACCGGAAGGT
PYL1_3	T133	CCGGCGAATACGTCTCGAGAGAGATTAGATCTGTTGGACGATGATCGGAGAGTGNNKGGGTTTAGTATAACCGGTGGTGAACATAGGCTGAGGAATTATAAATCGGTTACGACGGTTCATAGATTTGAGAAAGAAGAAGAAGAAGAAAGGATCTGGACCGTTGTTTTGGAATCTTATGTTGTTGATGTACCGGAAGGT
PYL1_3	G134	CCGGCGAATACGTCTCGAGAGAGATTAGATCTGTTGGACGATGATCGGAGAGTGACTNNKTTTAGTATAACCGGTGGTGAACATAGGCTGAGGAATTATAAATCGGTTACGACGGTTCATAGATTTGAGAAAGAAGAAGAAGAAGAAAGGATCTGGACCGTTGTTTTGGAATCTTATGTTGTTGATGTACCGGAAGGT
PYL1_3	F135	CCGGCGAATACGTCTCGAGAGAGATTAGATCTGTTGGACGATGATCGGAGAGTGACTGGGNNKAGTATAACCGGTGGTGAACATAGGCTGAGGAATTATAAATCGGTTACGACGGTTCATAGATTTGAGAAAGAAGAAGAAGAAGAAAGGATCTGGACCGTTGTTTTGGAATCTTATGTTGTTGATGTACCGGAAGGT
PYL1_3	S136	CCGGCGAATACGTCTCGAGAGAGATTAGATCTGTTGGACGATGATCGGAGAGTGACTGGGTTTNNKATAACCGGTGGTGAACATAGGCTGAGGAATTATAAATCGGTTACGACGGTTCATAGATTTGAGAAAGAAGAAGAAGAAGAAAGGATCTGGACCGTTGTTTTGGAATCTTATGTTGTTGATGTACCGGAAGGT
PYL1_3	I137	CCGGCGAATACGTCTCGAGAGAGATTAGATCTGTTGGACGATGATCGGAGAGTGACTGGGTTTAGTNNKACCGGTGGTGAACATAGGCTGAGGAATTATAAATCGGTTACGACGGTTCATAGATTTGAGAAAGAAGAAGAAGAAGAAAGGATCTGGACCGTTGTTTTGGAATCTTATGTTGTTGATGTACCGGAAGGT
PYL1_3	T138	CCGGCGAATACGTCTCGAGAGAGATTAGATCTGTTGGACGATGATCGGAGAGTGACTGGGTTTAGTATANNKGGTGGTGAACATAGGCTGAGGAATTATAAATCGGTTACGACGGTTCATAGATTTGAGAAAGAAGAAGAAGAAGAAAGGATCTGGACCGTTGTTTTGGAATCTTATGTTGTTGATGTACCGGAAGGT
PYL1_3	G139	CCGGCGAATACGTCTCGAGAGAGATTAGATCTGTTGGACGATGATCGGAGAGTGACTGGGTTTAGTATAACCNNKGGTGAACATAGGCTGAGGAATTATAAATCGGTTACGACGGTTCATAGATTTGAGAAAGAAGAAGAAGAAGAAAGGATCTGGACCGTTGTTTTGGAATCTTATGTTGTTGATGTACCGGAAGGT
PYL1_3	G140	CCGGCGAATACGTCTCGAGAGAGATTAGATCTGTTGGACGATGATCGGAGAGTGACTGGGTTTAGTATAACCGGTNNKGAACATAGGCTGAGGAATTATAAATCGGTTACGACGGTTCATAGATTTGAGAAAGAAGAAGAAGAAGAAAGGATCTGGACCGTTGTTTTGGAATCTTATGTTGTTGATGTACCGGAAGGT
PYL1_3	E141	CCGGCGAATACGTCTCGAGAGAGATTAGATCTGTTGGACGATGATCGGAGAGTGACTGGGTTTAGTATAACCGGTGGTNNKCATAGGCTGAGGAATTATAAATCGGTTACGACGGTTCATAGATTTGAGAAAGAAGAAGAAGAAGAAAGGATCTGGACCGTTGTTTTGGAATCTTATGTTGTTGATGTACCGGAAGGT
PYL1_3	H142	CCGGCGAATACGTCTCGAGAGAGATTAGATCTGTTGGACGATGATCGGAGAGTGACTGGGTTTAGTATAACCGGTGGTGAANNKAGGCTGAGGAATTATAAATCGGTTACGACGGTTCATAGATTTGAGAAAGAAGAAGAAGAAGAAAGGATCTGGACCGTTGTTTTGGAATCTTATGTTGTTGATGTACCGGAAGGT
PYL1_3	R143	CCGGCGAATACGTCTCGAGAGAGATTAGATCTGTTGGACGATGATCGGAGAGTGACTGGGTTTAGTATAACCGGTGGTGAACATNNKCTGAGGAATTATAAATCGGTTACGACGGTTCATAGATTTGAGAAAGAAGAAGAAGAAGAAAGGATCTGGACCGTTGTTTTGGAATCTTATGTTGTTGATGTACCGGAAGGT
PYL1_3	L144	CCGGCGAATACGTCTCGAGAGAGATTAGATCTGTTGGACGATGATCGGAGAGTGACTGGGTTTAGTATAACCGGTGGTGAACATAGGNNKAGGAATTATAAATCGGTTACGACGGTTCATAGATTTGAGAAAGAAGAAGAAGAAGAAAGGATCTGGACCGTTGTTTTGGAATCTTATGTTGTTGATGTACCGGAAGGT
PYL1_3	R145	CCGGCGAATACGTCTCGAGAGAGATTAGATCTGTTGGACGATGATCGGAGAGTGACTGGGTTTAGTATAACCGGTGGTGAACATAGGCTGNNKAATTATAAATCGGTTACGACGGTTCATAGATTTGAGAAAGAAGAAGAAGAAGAAAGGATCTGGACCGTTGTTTTGGAATCTTATGTTGTTGATGTACCGGAAGGT
PYL1_3	N146	CCGGCGAATACGTCTCGAGAGAGATTAGATCTGTTGGACGATGATCGGAGAGTGACTGGGTTTAGTATAACCGGTGGTGAACATAGGCTGAGGNNKTATAAATCGGTTACGACGGTTCATAGATTTGAGAAAGAAGAAGAAGAAGAAAGGATCTGGACCGTTGTTTTGGAATCTTATGTTGTTGATGTACCGGAAGGT
PYL1_3	Y147	CCGGCGAATACGTCTCGAGAGAGATTAGATCTGTTGGACGATGATCGGAGAGTGACTGGGTTTAGTATAACCGGTGGTGAACATAGGCTGAGGAATNNKAAATCGGTTACGACGGTTCATAGATTTGAGAAAGAAGAAGAAGAAGAAAGGATCTGGACCGTTGTTTTGGAATCTTATGTTGTTGATGTACCGGAAGGT
PYL1_3	K148	CCGGCGAATACGTCTCGAGAGAGATTAGATCTGTTGGACGATGATCGGAGAGTGACTGGGTTTAGTATAACCGGTGGTGAACATAGGCTGAGGAATTATNNKTCGGTTACGACGGTTCATAGATTTGAGAAAGAAGAAGAAGAAGAAAGGATCTGGACCGTTGTTTTGGAATCTTATGTTGTTGATGTACCGGAAGGT
PYL1_3	S149	CCGGCGAATACGTCTCGAGAGAGATTAGATCTGTTGGACGATGATCGGAGAGTGACTGGGTTTAGTATAACCGGTGGTGAACATAGGCTGAGGAATTATAAANNKGTTACGACGGTTCATAGATTTGAGAAAGAAGAAGAAGAAGAAAGGATCTGGACCGTTGTTTTGGAATCTTATGTTGTTGATGTACCGGAAGGT
PYL1_3	V150	CCGGCGAATACGTCTCGAGAGAGATTAGATCTGTTGGACGATGATCGGAGAGTGACTGGGTTTAGTATAACCGGTGGTGAACATAGGCTGAGGAATTATAAATCGNNKACGACGGTTCATAGATTTGAGAAAGAAGAAGAAGAAGAAAGGATCTGGACCGTTGTTTTGGAATCTTATGTTGTTGATGTACCGGAAGGT
PYL1_3	T151	CCGGCGAATACGTCTCGAGAGAGATTAGATCTGTTGGACGATGATCGGAGAGTGACTGGGTTTAGTATAACCGGTGGTGAACATAGGCTGAGGAATTATAAATCGGTTNNKACGGTTCATAGATTTGAGAAAGAAGAAGAAGAAGAAAGGATCTGGACCGTTGTTTTGGAATCTTATGTTGTTGATGTACCGGAAGGT
PYL1_3	T152	CCGGCGAATACGTCTCGAGAGAGATTAGATCTGTTGGACGATGATCGGAGAGTGACTGGGTTTAGTATAACCGGTGGTGAACATAGGCTGAGGAATTATAAATCGGTTACGNNKGTTCATAGATTTGAGAAAGAAGAAGAAGAAGAAAGGATCTGGACCGTTGTTTTGGAATCTTATGTTGTTGATGTACCGGAAGGT
PYL1_3	V153	CCGGCGAATACGTCTCGAGAGAGATTAGATCTGTTGGACGATGATCGGAGAGTGACTGGGTTTAGTATAACCGGTGGTGAACATAGGCTGAGGAATTATAAATCGGTTACGACGNNKCATAGATTTGAGAAAGAAGAAGAAGAAGAAAGGATCTGGACCGTTGTTTTGGAATCTTATGTTGTTGATGTACCGGAAGGT
PYL1_3	H154	CCGGCGAATACGTCTCGAGAGAGATTAGATCTGTTGGACGATGATCGGAGAGTGACTGGGTTTAGTATAACCGGTGGTGAACATAGGCTGAGGAATTATAAATCGGTTACGACGGTTNNKAGATTTGAGAAAGAAGAAGAAGAAGAAAGGATCTGGACCGTTGTTTTGGAATCTTATGTTGTTGATGTACCGGAAGGT
PYL1_3	R155	CCGGCGAATACGTCTCGAGAGAGATTAGATCTGTTGGACGATGATCGGAGAGTGACTGGGTTTAGTATAACCGGTGGTGAACATAGGCTGAGGAATTATAAATCGGTTACGACGGTTCATNNKTTTGAGAAAGAAGAAGAAGAAGAAAGGATCTGGACCGTTGTTTTGGAATCTTATGTTGTTGATGTACCGGAAGGT
PYL1_3	F156	CCGGCGAATACGTCTCGAGAGAGATTAGATCTGTTGGACGATGATCGGAGAGTGACTGGGTTTAGTATAACCGGTGGTGAACATAGGCTGAGGAATTATAAATCGGTTACGACGGTTCATAGANNKGAGAAAGAAGAAGAAGAAGAAAGGATCTGGACCGTTGTTTTGGAATCTTATGTTGTTGATGTACCGGAAGGT
PYL1_3	E157	CCGGCGAATACGTCTCGAGAGAGATTAGATCTGTTGGACGATGATCGGAGAGTGACTGGGTTTAGTATAACCGGTGGTGAACATAGGCTGAGGAATTATAAATCGGTTACGACGGTTCATAGATTTNNKAAAGAAGAAGAAGAAGAAAGGATCTGGACCGTTGTTTTGGAATCTTATGTTGTTGATGTACCGGAAGGT
PYL1_3	K158	CCGGCGAATACGTCTCGAGAGAGATTAGATCTGTTGGACGATGATCGGAGAGTGACTGGGTTTAGTATAACCGGTGGTGAACATAGGCTGAGGAATTATAAATCGGTTACGACGGTTCATAGATTTGAGNNKGAAGAAGAAGAAGAAAGGATCTGGACCGTTGTTTTGGAATCTTATGTTGTTGATGTACCGGAAGGT
PYL1_3	E159	CCGGCGAATACGTCTCGAGAGAGATTAGATCTGTTGGACGATGATCGGAGAGTGACTGGGTTTAGTATAACCGGTGGTGAACATAGGCTGAGGAATTATAAATCGGTTACGACGGTTCATAGATTTGAGAAANNKGAAGAAGAAGAAAGGATCTGGACCGTTGTTTTGGAATCTTATGTTGTTGATGTACCGGAAGGT
PYL1_3	E160	CCGGCGAATACGTCTCGAGAGAGATTAGATCTGTTGGACGATGATCGGAGAGTGACTGGGTTTAGTATAACCGGTGGTGAACATAGGCTGAGGAATTATAAATCGGTTACGACGGTTCATAGATTTGAGAAAGAANNKGAAGAAGAAAGGATCTGGACCGTTGTTTTGGAATCTTATGTTGTTGATGTACCGGAAGGT
PYL1_3	E161	CCGGCGAATACGTCTCGAGAGAGATTAGATCTGTTGGACGATGATCGGAGAGTGACTGGGTTTAGTATAACCGGTGGTGAACATAGGCTGAGGAATTATAAATCGGTTACGACGGTTCATAGATTTGAGAAAGAAGAANNKGAAGAAAGGATCTGGACCGTTGTTTTGGAATCTTATGTTGTTGATGTACCGGAAGGT
PYL1_3	E162	CCGGCGAATACGTCTCGAGAGAGATTAGATCTGTTGGACGATGATCGGAGAGTGACTGGGTTTAGTATAACCGGTGGTGAACATAGGCTGAGGAATTATAAATCGGTTACGACGGTTCATAGATTTGAGAAAGAAGAAGAANNKGAAAGGATCTGGACCGTTGTTTTGGAATCTTATGTTGTTGATGTACCGGAAGGT
PYL1_3	E163	CCGGCGAATACGTCTCGAGAGAGATTAGATCTGTTGGACGATGATCGGAGAGTGACTGGGTTTAGTATAACCGGTGGTGAACATAGGCTGAGGAATTATAAATCGGTTACGACGGTTCATAGATTTGAGAAAGAAGAAGAAGAANNKAGGATCTGGACCGTTGTTTTGGAATCTTATGTTGTTGATGTACCGGAAGGT
PYL1_3	R164	CCGGCGAATACGTCTCGAGAGAGATTAGATCTGTTGGACGATGATCGGAGAGTGACTGGGTTTAGTATAACCGGTGGTGAACATAGGCTGAGGAATTATAAATCGGTTACGACGGTTCATAGATTTGAGAAAGAAGAAGAAGAAGAANNKATCTGGACCGTTGTTTTGGAATCTTATGTTGTTGATGTACCGGAAGGT
PYL1_3	I165	CCGGCGAATACGTCTCGAGAGAGATTAGATCTGTTGGACGATGATCGGAGAGTGACTGGGTTTAGTATAACCGGTGGTGAACATAGGCTGAGGAATTATAAATCGGTTACGACGGTTCATAGATTTGAGAAAGAAGAAGAAGAAGAAAGGNNKTGGACCGTTGTTTTGGAATCTTATGTTGTTGATGTACCGGAAGGT
PYL1_3	W166	CCGGCGAATACGTCTCGAGAGAGATTAGATCTGTTGGACGATGATCGGAGAGTGACTGGGTTTAGTATAACCGGTGGTGAACATAGGCTGAGGAATTATAAATCGGTTACGACGGTTCATAGATTTGAGAAAGAAGAAGAAGAAGAAAGGATCNNKACCGTTGTTTTGGAATCTTATGTTGTTGATGTACCGGAAGGT
PYL1_3	T167	CCGGCGAATACGTCTCGAGAGAGATTAGATCTGTTGGACGATGATCGGAGAGTGACTGGGTTTAGTATAACCGGTGGTGAACATAGGCTGAGGAATTATAAATCGGTTACGACGGTTCATAGATTTGAGAAAGAAGAAGAAGAAGAAAGGATCTGGNNKGTTGTTTTGGAATCTTATGTTGTTGATGTACCGGAAGGT
PYL1_3	V168	CCGGCGAATACGTCTCGAGAGAGATTAGATCTGTTGGACGATGATCGGAGAGTGACTGGGTTTAGTATAACCGGTGGTGAACATAGGCTGAGGAATTATAAATCGGTTACGACGGTTCATAGATTTGAGAAAGAAGAAGAAGAAGAAAGGATCTGGACCNNKGTTTTGGAATCTTATGTTGTTGATGTACCGGAAGGT
PYL1_3	V169	CCGGCGAATACGTCTCGAGAGAGATTAGATCTGTTGGACGATGATCGGAGAGTGACTGGGTTTAGTATAACCGGTGGTGAACATAGGCTGAGGAATTATAAATCGGTTACGACGGTTCATAGATTTGAGAAAGAAGAAGAAGAAGAAAGGATCTGGACCGTTNNKTTGGAATCTTATGTTGTTGATGTACCGGAAGGT
PYL1_3	L170	CCGGCGAATACGTCTCGAGAGAGATTAGATCTGTTGGACGATGATCGGAGAGTGACTGGGTTTAGTATAACCGGTGGTGAACATAGGCTGAGGAATTATAAATCGGTTACGACGGTTCATAGATTTGAGAAAGAAGAAGAAGAAGAAAGGATCTGGACCGTTGTTNNKGAATCTTATGTTGTTGATGTACCGGAAGGT
PYL1_4	WT	GAAGAAGAAAGGATCTGGACCGTTGTTTTGGAATCTTATGTTGTTGATGTACCGGAAGGTAATTCGGAGGAAGATACGAGATTGTTTGCTGATACGGTTATTAGATTGAATCTTCAGAAACTTGCTTCGATCACTGAAGCTATGAACACTAGTAAGCTTCGCAGGAAAGAACATGTG
PYL1_4	E171	GAAGAAGAAAGGATCTGGACCGTTGTTTTGNNKTCTTATGTTGTTGATGTACCGGAAGGTAATTCGGAGGAAGATACGAGATTGTTTGCTGATACGGTTATTAGATTGAATCTTCAGAAACTTGCTTCGATCACTGAAGCTATGAACACTAGTAAGCTTCGCAGGAAAGAACATGTG
PYL1_4	S172	GAAGAAGAAAGGATCTGGACCGTTGTTTTGGAANNKTATGTTGTTGATGTACCGGAAGGTAATTCGGAGGAAGATACGAGATTGTTTGCTGATACGGTTATTAGATTGAATCTTCAGAAACTTGCTTCGATCACTGAAGCTATGAACACTAGTAAGCTTCGCAGGAAAGAACATGTG
PYL1_4	Y173	GAAGAAGAAAGGATCTGGACCGTTGTTTTGGAATCTNNKGTTGTTGATGTACCGGAAGGTAATTCGGAGGAAGATACGAGATTGTTTGCTGATACGGTTATTAGATTGAATCTTCAGAAACTTGCTTCGATCACTGAAGCTATGAACACTAGTAAGCTTCGCAGGAAAGAACATGTG
PYL1_4	V174	GAAGAAGAAAGGATCTGGACCGTTGTTTTGGAATCTTATNNKGTTGATGTACCGGAAGGTAATTCGGAGGAAGATACGAGATTGTTTGCTGATACGGTTATTAGATTGAATCTTCAGAAACTTGCTTCGATCACTGAAGCTATGAACACTAGTAAGCTTCGCAGGAAAGAACATGTG
PYL1_4	V175	GAAGAAGAAAGGATCTGGACCGTTGTTTTGGAATCTTATGTTNNKGATGTACCGGAAGGTAATTCGGAGGAAGATACGAGATTGTTTGCTGATACGGTTATTAGATTGAATCTTCAGAAACTTGCTTCGATCACTGAAGCTATGAACACTAGTAAGCTTCGCAGGAAAGAACATGTG
PYL1_4	D176	GAAGAAGAAAGGATCTGGACCGTTGTTTTGGAATCTTATGTTGTTNNKGTACCGGAAGGTAATTCGGAGGAAGATACGAGATTGTTTGCTGATACGGTTATTAGATTGAATCTTCAGAAACTTGCTTCGATCACTGAAGCTATGAACACTAGTAAGCTTCGCAGGAAAGAACATGTG
PYL1_4	V177	GAAGAAGAAAGGATCTGGACCGTTGTTTTGGAATCTTATGTTGTTGATNNKCCGGAAGGTAATTCGGAGGAAGATACGAGATTGTTTGCTGATACGGTTATTAGATTGAATCTTCAGAAACTTGCTTCGATCACTGAAGCTATGAACACTAGTAAGCTTCGCAGGAAAGAACATGTG
PYL1_4	P178	GAAGAAGAAAGGATCTGGACCGTTGTTTTGGAATCTTATGTTGTTGATGTANNKGAAGGTAATTCGGAGGAAGATACGAGATTGTTTGCTGATACGGTTATTAGATTGAATCTTCAGAAACTTGCTTCGATCACTGAAGCTATGAACACTAGTAAGCTTCGCAGGAAAGAACATGTG
PYL1_4	E179	GAAGAAGAAAGGATCTGGACCGTTGTTTTGGAATCTTATGTTGTTGATGTACCGNNKGGTAATTCGGAGGAAGATACGAGATTGTTTGCTGATACGGTTATTAGATTGAATCTTCAGAAACTTGCTTCGATCACTGAAGCTATGAACACTAGTAAGCTTCGCAGGAAAGAACATGTG
PYL1_4	G180	GAAGAAGAAAGGATCTGGACCGTTGTTTTGGAATCTTATGTTGTTGATGTACCGGAANNKAATTCGGAGGAAGATACGAGATTGTTTGCTGATACGGTTATTAGATTGAATCTTCAGAAACTTGCTTCGATCACTGAAGCTATGAACACTAGTAAGCTTCGCAGGAAAGAACATGTG
PYL1_4	N181	GAAGAAGAAAGGATCTGGACCGTTGTTTTGGAATCTTATGTTGTTGATGTACCGGAAGGTNNKTCGGAGGAAGATACGAGATTGTTTGCTGATACGGTTATTAGATTGAATCTTCAGAAACTTGCTTCGATCACTGAAGCTATGAACACTAGTAAGCTTCGCAGGAAAGAACATGTG
PYL1_4	S182	GAAGAAGAAAGGATCTGGACCGTTGTTTTGGAATCTTATGTTGTTGATGTACCGGAAGGTAATNNKGAGGAAGATACGAGATTGTTTGCTGATACGGTTATTAGATTGAATCTTCAGAAACTTGCTTCGATCACTGAAGCTATGAACACTAGTAAGCTTCGCAGGAAAGAACATGTG
PYL1_4	E183	GAAGAAGAAAGGATCTGGACCGTTGTTTTGGAATCTTATGTTGTTGATGTACCGGAAGGTAATTCGNNKGAAGATACGAGATTGTTTGCTGATACGGTTATTAGATTGAATCTTCAGAAACTTGCTTCGATCACTGAAGCTATGAACACTAGTAAGCTTCGCAGGAAAGAACATGTG
PYL1_4	E184	GAAGAAGAAAGGATCTGGACCGTTGTTTTGGAATCTTATGTTGTTGATGTACCGGAAGGTAATTCGGAGNNKGATACGAGATTGTTTGCTGATACGGTTATTAGATTGAATCTTCAGAAACTTGCTTCGATCACTGAAGCTATGAACACTAGTAAGCTTCGCAGGAAAGAACATGTG
PYL1_4	D185	GAAGAAGAAAGGATCTGGACCGTTGTTTTGGAATCTTATGTTGTTGATGTACCGGAAGGTAATTCGGAGGAANNKACGAGATTGTTTGCTGATACGGTTATTAGATTGAATCTTCAGAAACTTGCTTCGATCACTGAAGCTATGAACACTAGTAAGCTTCGCAGGAAAGAACATGTG
PYL1_4	T186	GAAGAAGAAAGGATCTGGACCGTTGTTTTGGAATCTTATGTTGTTGATGTACCGGAAGGTAATTCGGAGGAAGATNNKAGATTGTTTGCTGATACGGTTATTAGATTGAATCTTCAGAAACTTGCTTCGATCACTGAAGCTATGAACACTAGTAAGCTTCGCAGGAAAGAACATGTG
PYL1_4	R187	GAAGAAGAAAGGATCTGGACCGTTGTTTTGGAATCTTATGTTGTTGATGTACCGGAAGGTAATTCGGAGGAAGATACGNNKTTGTTTGCTGATACGGTTATTAGATTGAATCTTCAGAAACTTGCTTCGATCACTGAAGCTATGAACACTAGTAAGCTTCGCAGGAAAGAACATGTG
PYL1_4	L188	GAAGAAGAAAGGATCTGGACCGTTGTTTTGGAATCTTATGTTGTTGATGTACCGGAAGGTAATTCGGAGGAAGATACGAGANNKTTTGCTGATACGGTTATTAGATTGAATCTTCAGAAACTTGCTTCGATCACTGAAGCTATGAACACTAGTAAGCTTCGCAGGAAAGAACATGTG
PYL1_4	F189	GAAGAAGAAAGGATCTGGACCGTTGTTTTGGAATCTTATGTTGTTGATGTACCGGAAGGTAATTCGGAGGAAGATACGAGATTGNNKGCTGATACGGTTATTAGATTGAATCTTCAGAAACTTGCTTCGATCACTGAAGCTATGAACACTAGTAAGCTTCGCAGGAAAGAACATGTG
PYL1_4	A190	GAAGAAGAAAGGATCTGGACCGTTGTTTTGGAATCTTATGTTGTTGATGTACCGGAAGGTAATTCGGAGGAAGATACGAGATTGTTTNNKGATACGGTTATTAGATTGAATCTTCAGAAACTTGCTTCGATCACTGAAGCTATGAACACTAGTAAGCTTCGCAGGAAAGAACATGTG
PYL1_4	D191	GAAGAAGAAAGGATCTGGACCGTTGTTTTGGAATCTTATGTTGTTGATGTACCGGAAGGTAATTCGGAGGAAGATACGAGATTGTTTGCTNNKACGGTTATTAGATTGAATCTTCAGAAACTTGCTTCGATCACTGAAGCTATGAACACTAGTAAGCTTCGCAGGAAAGAACATGTG
PYL1_4	T192	GAAGAAGAAAGGATCTGGACCGTTGTTTTGGAATCTTATGTTGTTGATGTACCGGAAGGTAATTCGGAGGAAGATACGAGATTGTTTGCTGATNNKGTTATTAGATTGAATCTTCAGAAACTTGCTTCGATCACTGAAGCTATGAACACTAGTAAGCTTCGCAGGAAAGAACATGTG
PYL1_4	V193	GAAGAAGAAAGGATCTGGACCGTTGTTTTGGAATCTTATGTTGTTGATGTACCGGAAGGTAATTCGGAGGAAGATACGAGATTGTTTGCTGATACGNNKATTAGATTGAATCTTCAGAAACTTGCTTCGATCACTGAAGCTATGAACACTAGTAAGCTTCGCAGGAAAGAACATGTG
PYL1_4	I194	GAAGAAGAAAGGATCTGGACCGTTGTTTTGGAATCTTATGTTGTTGATGTACCGGAAGGTAATTCGGAGGAAGATACGAGATTGTTTGCTGATACGGTTNNKAGATTGAATCTTCAGAAACTTGCTTCGATCACTGAAGCTATGAACACTAGTAAGCTTCGCAGGAAAGAACATGTG
PYL1_4	R195	GAAGAAGAAAGGATCTGGACCGTTGTTTTGGAATCTTATGTTGTTGATGTACCGGAAGGTAATTCGGAGGAAGATACGAGATTGTTTGCTGATACGGTTATTNNKTTGAATCTTCAGAAACTTGCTTCGATCACTGAAGCTATGAACACTAGTAAGCTTCGCAGGAAAGAACATGTG
PYL1_4	L196	GAAGAAGAAAGGATCTGGACCGTTGTTTTGGAATCTTATGTTGTTGATGTACCGGAAGGTAATTCGGAGGAAGATACGAGATTGTTTGCTGATACGGTTATTAGANNKAATCTTCAGAAACTTGCTTCGATCACTGAAGCTATGAACACTAGTAAGCTTCGCAGGAAAGAACATGTG
PYL1_4	N197	GAAGAAGAAAGGATCTGGACCGTTGTTTTGGAATCTTATGTTGTTGATGTACCGGAAGGTAATTCGGAGGAAGATACGAGATTGTTTGCTGATACGGTTATTAGATTGNNKCTTCAGAAACTTGCTTCGATCACTGAAGCTATGAACACTAGTAAGCTTCGCAGGAAAGAACATGTG
PYL1_4	L198	GAAGAAGAAAGGATCTGGACCGTTGTTTTGGAATCTTATGTTGTTGATGTACCGGAAGGTAATTCGGAGGAAGATACGAGATTGTTTGCTGATACGGTTATTAGATTGAATNNKCAGAAACTTGCTTCGATCACTGAAGCTATGAACACTAGTAAGCTTCGCAGGAAAGAACATGTG
PYL1_4	Q199	GAAGAAGAAAGGATCTGGACCGTTGTTTTGGAATCTTATGTTGTTGATGTACCGGAAGGTAATTCGGAGGAAGATACGAGATTGTTTGCTGATACGGTTATTAGATTGAATCTTNNKAAACTTGCTTCGATCACTGAAGCTATGAACACTAGTAAGCTTCGCAGGAAAGAACATGTG
PYL1_4	K200	GAAGAAGAAAGGATCTGGACCGTTGTTTTGGAATCTTATGTTGTTGATGTACCGGAAGGTAATTCGGAGGAAGATACGAGATTGTTTGCTGATACGGTTATTAGATTGAATCTTCAGNNKCTTGCTTCGATCACTGAAGCTATGAACACTAGTAAGCTTCGCAGGAAAGAACATGTG
PYL1_4	L201	GAAGAAGAAAGGATCTGGACCGTTGTTTTGGAATCTTATGTTGTTGATGTACCGGAAGGTAATTCGGAGGAAGATACGAGATTGTTTGCTGATACGGTTATTAGATTGAATCTTCAGAAANNKGCTTCGATCACTGAAGCTATGAACACTAGTAAGCTTCGCAGGAAAGAACATGTG
PYL1_4	A202	GAAGAAGAAAGGATCTGGACCGTTGTTTTGGAATCTTATGTTGTTGATGTACCGGAAGGTAATTCGGAGGAAGATACGAGATTGTTTGCTGATACGGTTATTAGATTGAATCTTCAGAAACTTNNKTCGATCACTGAAGCTATGAACACTAGTAAGCTTCGCAGGAAAGAACATGTG
PYL1_4	S203	GAAGAAGAAAGGATCTGGACCGTTGTTTTGGAATCTTATGTTGTTGATGTACCGGAAGGTAATTCGGAGGAAGATACGAGATTGTTTGCTGATACGGTTATTAGATTGAATCTTCAGAAACTTGCTNNKATCACTGAAGCTATGAACACTAGTAAGCTTCGCAGGAAAGAACATGTG
PYL1_4	I204	GAAGAAGAAAGGATCTGGACCGTTGTTTTGGAATCTTATGTTGTTGATGTACCGGAAGGTAATTCGGAGGAAGATACGAGATTGTTTGCTGATACGGTTATTAGATTGAATCTTCAGAAACTTGCTTCGNNKACTGAAGCTATGAACACTAGTAAGCTTCGCAGGAAAGAACATGTG
PYL1_4	T205	GAAGAAGAAAGGATCTGGACCGTTGTTTTGGAATCTTATGTTGTTGATGTACCGGAAGGTAATTCGGAGGAAGATACGAGATTGTTTGCTGATACGGTTATTAGATTGAATCTTCAGAAACTTGCTTCGATCNNKGAAGCTATGAACACTAGTAAGCTTCGCAGGAAAGAACATGTG
PYL1_4	E206	GAAGAAGAAAGGATCTGGACCGTTGTTTTGGAATCTTATGTTGTTGATGTACCGGAAGGTAATTCGGAGGAAGATACGAGATTGTTTGCTGATACGGTTATTAGATTGAATCTTCAGAAACTTGCTTCGATCACTNNKGCTATGAACACTAGTAAGCTTCGCAGGAAAGAACATGTG
PYL1_4	A207	GAAGAAGAAAGGATCTGGACCGTTGTTTTGGAATCTTATGTTGTTGATGTACCGGAAGGTAATTCGGAGGAAGATACGAGATTGTTTGCTGATACGGTTATTAGATTGAATCTTCAGAAACTTGCTTCGATCACTGAANNKATGAACACTAGTAAGCTTCGCAGGAAAGAACATGTG
PYL1_4	M208	GAAGAAGAAAGGATCTGGACCGTTGTTTTGGAATCTTATGTTGTTGATGTACCGGAAGGTAATTCGGAGGAAGATACGAGATTGTTTGCTGATACGGTTATTAGATTGAATCTTCAGAAACTTGCTTCGATCACTGAAGCTNNKAACACTAGTAAGCTTCGCAGGAAAGAACATGTG
PYL1_4	N209	GAAGAAGAAAGGATCTGGACCGTTGTTTTGGAATCTTATGTTGTTGATGTACCGGAAGGTAATTCGGAGGAAGATACGAGATTGTTTGCTGATACGGTTATTAGATTGAATCTTCAGAAACTTGCTTCGATCACTGAAGCTATGNNKACTAGTAAGCTTCGCAGGAAAGAACATGTG
